# Harnessing within-cultivar variation to identify hidden genetic resistance using single plant-omics

**DOI:** 10.64898/2026.04.02.710456

**Authors:** Ethan J Redmond, Meng Li, Samuel Holden, Muhammad Jawad Akbar Awan, Yishan Zhang, Jujhar Singh Gill, Jashanpreet Virhia, Jess Hargreaves, Peter Danks, Beth Sleath, Rajagopal Subramaniam, Carmen Hicks, David P Overy, Gurcharn Singh Brar, Daphne Ezer

**Affiliations:** Department of Biology, University of York, Heslington, York United Kingdom, YO10 5DD; Faculty of Agricultural, Life and Environmental Systems, University of Alberta, Edmonton, AB, Canada, T6G 2R3; Faculty of Land and Food Systems, The University of British Columbia, Vancouver, BC, Canada, V6T 1Z4; Department of Mathematics, University of York, Heslington, York United Kingdom, YO10 5DD; Agriculture and Agrifood Canada Ottawa Research and Development Centre, Ottawa, ON, Canada, K1A 0C6

## Abstract

*Fusarium graminearum* is a fungal pathogen that causes scab or head blight in small grain cereals and threatens global cereal production. Disease progression varies widely among individual plants of the same cultivar, reflecting both genetic and environmental heterogeneity. This complicates the identification of early host responses, because each individual plant in a population is at a slightly different phase of disease progression. Here we apply single plant-transcriptomics to a population of 121 malt-barley exposed to *F. graminearum*, enabling us to reconstruct a temporal sequence of regulatory processes during early infection. We identified several disease-resistance associated genetic variants that are already endemic in this high-yielding cultivar, suggesting potential as breeding targets. These variants were within proteins involved in ROS-burst production, a lectin-kinase PRR, and enzymes with DON-detoxification activity. Single plant-transcriptomics offers a novel strategy for characterising early plant-pathogen interactions, turning intra-population heterogeneity from an experimental barrier into an asset.
