## Supplementary material for "Harnessing within-cultivar variation to identify hidden genetic resistance using single plant-omics": Table S1

### Sheet: Readme
Table S1 contains all the phenotypic data collected during the single plant omics experiment
The data is provided for all plants that were in the experiment, but only plants with associated RNA-seq data are analysed in the study.
These plants have non-NA labels in the column labelled: RNA-seq data name
Column explanations
Sample Number	unique id for sample
Plant Number	unique id for plant
Condition	Control or Treatment
date planted
Germinated	date where seed germination was observed
Heading time	heading date
Inoculation time	date in which fusarium or mock-treatment took place
Harvesting time - RNAseq	date in which samples were flash-frozen for RNA-seq
Severity - 7 DPI	DPI- Disease progression index; day 7
Severity - 11 DPI	day 11
Severity - 15 DPI	day 15
Severity - 20 DPI	day 20
AUDPC	Area under the disease progression curve
RNA extraction ID	id of sample when sent to sequencing
RNA library ID	id of sample in subsequent data tables in the following format (C or T based on treatment status; plant number; _head number)
DON sample ID	id of sample sent to DON analysis
Dry weight (mg)
3/15DON per mg (ug)
Total DON per mg (ug)
3/15DON per head (ug)
Total DON per head (ug)

### Sheet: Table S1
Sample Number	Plant Number	Condition	date planted	Germinated	Heading time	Inoculation time	Harvesting time - RNAseq	Severity - 7 DPI	Severity - 11 DPI	Severity - 15 DPI	Severity - 20 DPI	AUDPC	RNA extraction ID	RNA library ID	DON sample ID	Dry weight (mg)	3/15DON per mg (ug)	Total DON per mg (ug)	3/15DON per head (ug)	Total DON per head (ug)
1	1	Treatment	2024-01-03	2024-01-07	NA	NA	NA	NA	NA	NA	NA	NA	NA
2	2	Control	2024-01-03	2024-01-07	2024-03-15	2024-03-19	2024-03-24	0	0	0	0	0	2	C2	C2	66.3	0	0	0	0
3	3	Control	2024-01-03	2024-01-07	2024-03-22	2024-03-25	2024-03-30	0	0	0	0	0	3_1	C3_1	C3_1	62.9	0	0	0	0
4	3	Control	2024-01-03	2024-01-07	2024-03-22	2024-03-25	2024-03-30	0	0	0	0	0	3_2	C3_2	C3_2	193.5	0	0	0	0
5	4	Treatment	2024-01-03	2024-01-07	NA	NA	NA	NA	NA	NA	NA	NA	NA
6	5	Treatment	2024-01-03	2024-01-07		2024-04-09	2024-04-14	0	0.16	0.53	0.84	5.11	5	T5	T5	72.4	0	0	0	0
7	6	Treatment	2024-01-03	2024-01-07	NA	NA	NA	NA	NA	NA	NA	NA	NA
8	7	Treatment	2024-01-03	2024-01-07	NA	NA	NA	NA	NA	NA	NA	NA	NA
9	8	Control	2024-01-03	2024-01-07		2024-04-01	2024-04-06	0	0	0	0	0	8_1	C8_1	C8_1	157.8	0	0	0	0
10	8	Control	2024-01-03	2024-01-07		2024-04-01	2024-04-06	0	0	0	0	0	8_2	C8_2	C8_2	73.5	0	0	0	0
11	9	Treatment	2024-01-03	2024-01-07	2024-03-22	2024-04-01	2024-04-06	0.06	0.5	1	1	9.31	9_1	T9_1	T9_1	144.5	0.0256187	0.0915704	3.702	13.232
12	9	Treatment	2024-01-03	2024-01-07	2024-03-22	2024-04-01	2024-04-06	0	0.06	0.69	0.88	5.53	9_2	T9_2	T9_2	144.8	0.0290879	0.0471436	4.212	6.826
13	10	Control	2024-01-03	2024-01-07		2024-04-12	2024-04-17	0	0	0	0	0	10
14	11	Treatment	2024-01-03	2024-01-07	NA	NA	NA	NA	NA	NA	NA	NA	NA
15	12	Treatment	2024-01-03	2024-01-07		2024-04-06	2024-04-11	0	0.15	0.15	0.15	1.69	12	T12	T12	48	0	0	0	0
16	13	Treatment	2024-01-03	2024-01-07	2024-03-15	2024-03-29	2024-04-03	0	0.37	0.74	1	7.29	13	T13	T13	74.58	0	0.0145036	0	1.082
17	14	Treatment	2024-01-03	2024-01-07	2024-03-22	2024-03-23	2024-03-28	0	0.06	0.88	1	6.71	14_1	T14_1	T14_1	89.7	0.00602541	0.0190292	0.54	1.707
18	14	Treatment	2024-01-03	2024-01-07	2024-03-22	2024-03-23	2024-03-28	0.06	0.25	0.88	1	7.78	14_2	T14_2	T14_2	90.5	0.0142639	0.049777	1.291	4.505
19	15	Treatment	2024-01-03	2024-01-07		2024-04-03	2024-04-08	0.13	0.63	1	1	10.19	15_1	T15_1	T15_1	67.3	0.0259498	0.0788534	1.746	5.307
20	15	Treatment	2024-01-03	2024-01-07		2024-04-03	2024-04-08	0	0	1	1	7	15_2	T15_2	T15_2	48.8	0	0	0	0
21	16	Treatment	2024-01-03	2024-01-07		2024-04-09	2024-04-14	0	0.28	0.44	0.44	4.22	16	T16	T16	62.8	0	0	0	0
22	17	Treatment	2024-01-03	2024-01-07		2024-04-01	2024-04-06	0	0	0.47	1	4.62	17	T17	T17	77	0	0.00430179	0	0.331
23	18	Treatment	2024-01-03	2024-01-07	2024-03-15	2024-03-19	2024-03-24	0.16	0.56	0.92	1	9.76	18	T18	T18	187.6	0.0201733	0.0722556	3.785	13.555
24	19	Control	2024-01-03	2024-01-07	NA	NA	NA	NA	NA	NA	NA	NA	NA
25	20	Treatment	2024-01-03	2024-01-07	2024-03-15	2024-04-01	2024-04-06	0	0.45	1	1	8.82	20_1	T20_1	T20_1	79.8	0	0.0323945	0	2.585
26	20	Treatment	2024-01-03	2024-01-07	2024-03-15	2024-04-01	2024-04-06	0	0.12	1	1	7.47	20_2	T20_2	T20_2	33.8	0	0.0233375	0	0.789
27	21	Control	2024-01-03	2024-01-07	2024-03-15	2024-04-03	2024-04-08	0	0	0	0	0	21	C21	C21	31	0	0	0	0
28	22	Control	2024-01-03	2024-01-07	NA	NA	NA	NA	NA	NA	NA	NA	NA
29	23	Treatment	2024-01-03	2024-01-07	NA	NA	NA	NA	NA	NA	NA	NA	NA
30	24	Treatment	2024-01-03	2024-01-07	2024-03-15	2024-04-01	2024-04-06	0	0	0.63	0.63	4.38	24	T24	T24	66.4	0	0.00346452	0	0.23
31	25	Treatment	2024-01-03	2024-01-07	2024-03-15	2024-03-27	2024-04-01	0	0	0.2	1	3.4	25	T25	T25	78.1	0.012616	0.0418944	0.985	3.272
32	26	Control	2024-01-03	2024-01-07	NA	NA	NA	NA	NA	NA	NA	NA	NA
33	27	Control	2024-01-03	2024-01-07	2024-03-15	2024-03-19	2024-03-24	0	0	0	0	0	27_1
34	27	Control	2024-01-03	2024-01-07	2024-03-15	2024-03-19	2024-03-24	0	0	0	0	0	27_2
35	28	Treatment	2024-01-03	2024-01-07	2024-03-15	2024-03-19	2024-03-24	0.27	0.59	0.95	1	10.66	28_1	T28_1	T28_1	142.5	0.0310453	0.108156	4.424	15.412
36	28	Treatment	2024-01-03	2024-01-07	2024-03-15	2024-03-19	2024-03-24	0.44	0.89	1	1	13	28_2	T28_2	T28_2	168.6	0.0405778	0.11975	6.841	20.19
37	29	Treatment	2024-01-03	2024-01-07		2024-03-22	2024-04-01	0	0	0.38	1	4.19	29	T29	T29	80	0.0185061	0.0382984	1.48	3.064
38	30	Treatment	2024-01-03	2024-01-07		2024-03-21	2024-03-26	0.21	0.89	1	1	11.75	30	Fail on QC
39	31	Treatment	2024-01-03	2024-01-07		2024-03-19	2024-03-24	0.19	0.92	1	1	11.75	31_1	T31_1	T31_1	199.5	0.0194788	0.0913988	3.886	18.234
40	31	Treatment	2024-01-03	2024-01-07		2024-03-19	2024-03-24	0.26	0.7	1	1	11.24	31_2	T31_2	T31_2	162.1	0.0360349	0.124109	5.841	20.118
41	32	Control	2024-01-03	2024-01-07		2024-04-19	2024-04-24	0	0	0	0	0	32	C32	C32	37.7	0	0	0	0
42	33	Control	2024-01-03	2024-01-07	2024-03-15	2024-04-01	2024-04-06	0	0	0	0	0	33	C33	C33	54.2	0	0	0	0
43	34	Control	2024-01-03	2024-01-07	2024-03-22	2024-03-23	2024-03-28	0	0	0	0	0	34_1	C34_1	C34_1	187	0	0	0	0
44	34	Control	2024-01-03	2024-01-07	2024-03-22	2024-03-23	2024-03-28	0	0	0	0	0	34_2	C34_2	C34_2	450.1	0	0	0	0
45	35	Control	2024-01-03	2024-01-07	NA	NA	NA	NA	NA	NA	NA	NA	NA
46	36	Treatment	2024-01-03	2024-01-07	NA	NA	NA	NA	NA	NA	NA	NA	NA
47	37	Control	2024-01-03	2024-01-07		2024-04-16	2024-04-21	0	0	0	0	0	37_1
48	37	Control	2024-01-03	2024-01-07		2024-04-16	2024-04-21	0	0	0	0	0	37_2	C37_2	C37_2	38.1	0	0	0	0
49	38	Treatment	2024-01-03	2024-01-07	2024-03-22	2024-03-25	2024-03-30	0.06	0.06	0.56	0.72	4.83	38	T38	T38	94.3	0	0.0141485	0	1.334
50	39	Treatment	2024-01-03	2024-01-07		2024-04-16	2024-04-21	0	0	0.15	0.15	1.05	39
51	40	Treatment	2024-01-03	2024-01-07	2024-03-22	2024-03-27	2024-04-01	0	0	0	0.59	1.47	40	T40	T40	73.5	0	0.00372655	0	0.274
52	41	Control	2024-01-03	2024-01-07		2024-04-03	2024-04-08	0	0	0	0	0	41	C41	C41	65.8	0	0	0	0
53	42	Treatment	2024-01-03	2024-01-07		2024-04-01	2024-04-06	0	0.2	1	1	7.8	42	T42	T42	64.6	0.0172525	0.0629401	1.115	4.066
54	43	Control	2024-01-03	2024-01-07		2024-03-27	2024-04-01	0	0	0	0	0	43	C43	C43	93.6	0	0	0	0
55	44	Control	2024-01-03	2024-01-07		2024-04-16	2024-04-21	0	0	0	0	0	44	C44	C44	29.1	0	0	0	0
56	45	Treatment	2024-01-03	2024-01-07		2024-04-06	2024-04-11	0.19	0.56	0.94	1	10	45	T45	T45	92.7	0.0186727	0.0821363	1.731	7.614
57	46	Control	2024-01-03	2024-01-07		2024-03-23	2024-03-28	0	0	0	0	0	46_1	C46_1	C46_1	98.7	0	0	0	0
58	46	Control	2024-01-03	2024-01-07		2024-03-23	2024-03-28	0	0	0	0	0	46_2	C46_2	C46_2	63.1	0	0	0	0
59	47	Treatment	2024-01-03	2024-01-07	2024-03-15	2024-03-19	2024-03-24	0.04	0.48	1	1	9.15	47	Fail on QC	T47	81.8	0.0394707	0.169547	3.229	13.869
60	48	Control	2024-01-03	2024-01-07		2024-04-12	2024-04-17	0	0	0	0	0	48_1	C48_1	C48_1	198.4	0	0	0	0
61	48	Control	2024-01-03	2024-01-07		2024-04-12	2024-04-17	0	0	0	0	0	48_2	C48_2	C48_2	192.6	0	0	0	0
62	48	Treatment	2024-01-03	2024-01-07		2024-04-25	2024-04-30	0	0.08	0.08	0.08	0.92	48t_1	T48_1	T48_1	75.7	0	0	0	0
63	48	Treatment	2024-01-03	2024-01-07		2024-04-25	2024-04-30	0	0	0	0	0	48t_2	T48_2	T48_2	178.3	0	0	0	0
64	49	Control	2024-01-03	NA	NA	NA	NA	NA	NA	NA	NA	NA	NA
65	50	Treatment	2024-01-03	2024-01-07		2024-04-03	2024-04-05	0.07	0.79	1	1	10.54	50_1	T50_1	T50_1	48.5	0	0.0217028	0	1.053
66	50	Treatment	2024-01-03	2024-01-07		2024-04-03	2024-04-05	0.06	0.44	0.94	1	8.83	50_2	T50_2	T50_2	93.2	0.0216186	0.103771	2.015	9.671
67	51	Treatment	2024-01-03	NA	NA	NA	NA	NA	NA	NA	NA	NA	NA
68	52	Treatment	2024-01-03	2024-01-07	2024-03-22	2024-03-27	2024-04-01	0	0	0.42	1	4.39	52	T52	T52	91.7	0	0.0338244	0	3.102
69	53	Treatment	2024-01-03	2024-01-07		2024-03-29	2024-04-03	0	0	0.27	0.93	3.53	53	T53	T53	79	0.0346146	0.0418047	2.735	3.303
70	54	Treatment	2024-01-03	2024-01-07		2024-03-19	2024-03-24	0.1	0.85	1	1	10.95	54	T54	T54	73.1	0.0234244	0.161317	1.712	11.792
71	55	Treatment	2024-01-03	2024-01-07	2024-03-15	2024-03-19	2024-03-24	0.17	1	1	1	11.92	55	T55	T55	70.5	0.047465	0.220795	3.346	15.566
72	56	Treatment	2024-01-03	2024-01-07		2024-03-19	2024-03-24	0.2	0.93	1	1	11.83	56
73	57	Treatment	2024-01-03	2024-01-07	2024-03-15	2024-03-23	2024-03-28	0	0	0.07	0.78	2.28	57	T57	T57	323.1	0.0125059	0.0211737	4.041	6.841
74	58	Treatment	2024-01-03	NA	NA	NA	NA	NA	NA	NA	NA	NA	NA
75	59	Control	2024-01-03	2024-01-07	2024-03-15	2024-04-03	2024-04-08	0	0	0	0	0	59_1	C59_1	C59_1	58.8	0	0	0	0
76	59	Control	2024-01-03	2024-01-07	2024-03-15	2024-04-03	2024-04-08	0	0	0	0	0	59_2	C59_2	C59_2	58	0	0	0	0
77	60	Treatment	2024-01-03	2024-01-07	2024-03-08	2024-04-13	2024-04-18	0	0.05	0.05	0.05	0.58	60	T60	T60	93.6	0	0	0	0
78	61	Treatment	2024-01-03	2024-01-07		2024-04-09	2024-04-14	0	0.06	0.28	0.28	2.17	61	Fail on QC	T61	74.5	0	0	0	0
79	62	Treatment	2024-01-03	2024-01-08		2024-04-22	2024-04-27	0	0	0	0	0	62
80	63	Control	2024-01-03	2024-01-07	2024-03-22	2024-03-29	2024-04-03	0	0	0	0	0	63	C63	C63	55.3	0	0	0	0
81	64	Treatment	2024-01-03	NA	NA	NA	NA	NA	NA	NA	NA	NA	NA
82	65	Treatment	2024-01-03	2024-01-07	NA	NA	NA	NA	NA	NA	NA	NA	NA
83	66	Treatment	2024-01-03	2024-01-07	NA	NA	NA	NA	NA	NA	NA	NA	NA
84	67	Treatment	2024-01-03	2024-01-07	2024-03-22	2024-03-25	2024-03-30	0	0	0.47	1	4.63	67_1	T67_1	T67_1	74.6	0.0309366	0.0940101	2.308	7.013
85	67	Treatment	2024-01-03	2024-01-07	2024-03-22	2024-03-25	2024-03-30	0	0	0.2	0.73	2.73	67_2	T67_2	T67_2	69	0.0180955	0.0478616	1.249	3.302
86	68	Treatment	2024-01-03	2024-01-07		2024-03-23	2024-03-28	0.19	0.41	0.89	1	9.15	68	T68	T68	151.9	0.032929	0.116945	5.002	17.764
87	69	Treatment	2024-01-03	2024-01-07	2024-03-22	2024-03-25	2024-03-30	0	0	0.13	0.83	2.65	69	T69	T69	117	0	0.013657	0	1.598
88	70	Treatment	2024-01-03	2024-01-07	NA	NA	NA	NA	NA	NA	NA	NA	NA
89	71	Control	2024-01-03	2024-01-07		2024-03-21	2024-03-26	0	0	0	0	0	71	Fail on QC
90	72	Treatment	2024-01-03	2024-01-07	2024-03-15	2024-03-19	2024-03-24	0.12	0.53	1	1	9.76	72	T72	T72	35.7	0	0.010138	0	0.362
91	73	Treatment	2024-01-03	2024-01-07		2024-03-19	2024-03-24	0.12	0.88	1	1	11.18	73	Fail on QC	T73	49	0.0432365	0.137693	2.119	6.747
92	74	Control	2024-01-03	NA	NA	NA	NA	NA	NA	NA	NA	NA	NA
93	75	Treatment	2024-01-03	2024-01-07	2024-03-15	NA	NA	NA	NA	NA	NA	NA	NA
94	76	Treatment	2024-01-03	2024-01-07	2024-03-15	2024-03-21	2024-03-26	0.24	0.84	0.92	1	11.32	76	T76	T76	99.5	0.0203793	0.0974219	2.028	9.693
95	77	Control	2024-01-03	2024-01-07	2024-03-22	2024-04-01	2024-04-06	0	0	0	0	0	77_1	C77_1	C77_1	62.1	0	0	0	0
96	77	Control	2024-01-03	2024-01-07	2024-03-22	2024-04-01	2024-04-06	0	0	0	0	0	77_2	C77_2	C77_2	60.3	0	0	0	0
97	78	Treatment	2024-01-03	2024-01-07	2024-03-22	2024-03-19	2024-03-24	0.11	0.89	1	1	11.17	78	T78	T78	54.3	0.0164939	0.14625	0.896	7.941
98	79	Treatment	2024-01-03	2024-01-07		2024-04-09	2024-04-14	0	0.13	0.13	0.13	1.38	79_1	Fail on QC	T79_1	74.3	0	0	0	0
99	79	Treatment	2024-01-03	2024-01-07		2024-04-09	2024-04-14	0	0.06	0.24	0.24	1.88	79_2	T79_2	T79_2	77	0	0.00695589	0	0.536
100	80	Treatment	2024-01-03	2024-01-07		2024-04-03	2024-04-08	0	0.07	0.43	1	4.71	80	T80	T80	68.3	0	0.0456851	0	3.12
101	81	Treatment	2024-01-03	2024-01-07	2024-03-22	2024-03-25	2024-03-30	0.06	0.12	0.12	0.12	1.62	81
102	82	Treatment	2024-01-03	2024-01-07	2024-03-15	2024-04-13	2024-04-18	0	0	0	0	0	82
103	83	Treatment	2024-01-03	2024-01-07		2024-04-01	2024-04-06	0	0	0.42	0.42	2.92	83_1	T83_1	T83_1	49.6	0	0.00972763	0	0.482
104	83	Treatment	2024-01-03	2024-01-07		2024-04-01	2024-04-06	0	0	0.85	0.85	5.92	83_2	T83_2	T83_2	37	0	0	0	0
105	84	Treatment	2024-01-03	2024-01-07	NA	NA	NA	NA	NA	NA	NA	NA	NA
106	85	Treatment	2024-01-03	2024-01-07	NA	NA	NA	NA	NA	NA	NA	NA	NA
107	86	Treatment	2024-01-03	2024-01-07		2024-04-01	2024-04-06	0.07	0.47	1	1	9.23	86	T86	T86	55.8	0.00825943	0.0942077	0.461	5.257
108	87	Treatment	2024-01-03	2024-01-07	2024-03-22	2024-03-19	2024-03-24	0.05	0.75	1	1	10.28	87	T87	T87	89.1	0.0420999	0.148237	3.751	13.208
109	88	Treatment	2024-01-03	2024-01-07		2024-04-22	2024-04-27	0	0	0	0	0	88
110	89	Treatment	2024-01-03	2024-01-07		2024-04-22	2024-04-27	0	0	0	0	0	89_1
111	89	Treatment	2024-01-03	2024-01-07		2024-04-22	2024-04-27	0	0.31	0.85	0.85	7.15	89_2	T89_2	T89_2	66.3	0.0160528	0.0742097	1.064	4.92
112	90	Treatment	2024-01-03	NA	NA	NA	NA	NA	NA	NA	NA	NA	NA
113	91	Control	2024-01-03	2024-01-07		2024-03-23	2024-03-28	0	0	0	0	0	91_1	C91	C91	67.3	0	0	0	0
114	91	Control	2024-01-03	2024-01-07		2024-03-23	2024-03-28	0	0	0	0	0	91_2
115	92	Treatment	2024-01-03	2024-01-07	2024-03-22	2024-03-23	2024-03-28	0.09	0.65	1	1	10.09	92_1	T92_1	T92_1	55.4	0.00609595	0.104897	0.338	5.811
116	92	Treatment	2024-01-03	2024-01-07	2024-03-22	2024-03-23	2024-03-28	0.08	0.08	0.08	0.08	1.38	92_2	T92_2	T92_2	185.1	0	0	0	0
117	93	Treatment	2024-01-03	2024-01-07	2024-03-22	2024-03-25	2024-03-30	0	0.13	0.13	0.13	1.38	93
118	94	Treatment	2024-01-03	2024-01-07		2024-03-29	2024-04-03	0.05	1	1	1	11.29	94	T94	T94	140.9	0.0312446	0.105254	4.402	14.83
119	95	Control	2024-01-03	2024-01-07		2024-04-12	2024-04-17	0	0	0	0	0	95
120	96	Treatment	2024-01-03	2024-01-07		2024-03-21	2024-03-26	0	0.55	1	1	9.2	96	T96	T96	64	0.00908334	0.0939911	0.581	6.015
121	97	Treatment	2024-01-03	2024-01-08	NA	NA	NA	NA	NA	NA	NA	NA	NA
122	98	Control	2024-01-03	2024-01-07		2024-04-09	2024-04-14	0	0	0	0	0	98
123	99	Control	2024-01-03	2024-01-07	NA	NA	NA	NA	NA	NA	NA	NA	NA
124	100	Control	2024-01-03	2024-01-07		2024-04-06	2024-04-11	0	0	0	0	0	100	C100	C100	57.4	0	0	0	0
125	101	Treatment	2024-01-03	2024-01-07		2024-04-01	2024-04-06	0	0	0	1	1	101	T101	T101	50	0	0.0139974	0	0.7
126	102	Treatment	2024-01-03	NA	NA	NA	NA	NA	NA	NA	NA	NA	NA
127	103	Treatment	2024-01-03	2024-01-07	2024-03-22	2024-04-06	2024-04-11	0.08	0.85	1	1	10.81	103	Fail on QC
128	104	Treatment	2024-01-03	2024-01-07	NA	NA	NA	NA	NA	NA	NA	NA	NA
129	105	Treatment	2024-01-03	2024-01-07	NA	NA	NA	NA	NA	NA	NA	NA	NA
130	106	Treatment	2024-01-03	2024-01-07		2024-04-13	2024-04-18	0	0	0	0.41	1.03	106	T106	T106	97.4	0	0.030257	0	2.947
131	107	Treatment	2024-01-03	2024-01-07		2024-03-29	2024-04-03	0.11	0.47	0.95	1	9.24	107	T107	T107	99	0.0144453	0.0856571	1.43	8.48
132	108	Treatment	2024-01-03	2024-01-07		2024-04-06	2024-04-11	0.05	0.58	1	1	9.61	108	T108	T108	127.3	0.0416165	0.144799	5.298	18.433
133	109	Treatment	2024-01-03	2024-01-07		2024-04-13	2024-04-18	0.14	0.33	0.43	0.52	5.36	109	T109	T109	187	0.00781935	0.0408383	1.462	7.637
134	110	Treatment	2024-01-03	2024-01-07		2024-04-06	2024-04-11	0	0.25	0.81	1	7.16	110	T110	T110	73.6	0.0214849	0.0730297	1.581	5.375
135	111	Treatment	2024-01-03	2024-01-07		2024-03-29	2024-04-03	0.04	0.48	0.7	1	7.78	111_1	T111_1	T111_1	152.1	0.0206738	0.0670046	3.144	10.191
136	111	Treatment	2024-01-03	2024-01-07		2024-03-29	2024-04-03	0	0.53	1	1	9.12	111_2	T111_2	T111_2	83	0.0261613	0.15182	2.171	12.601
137	112	Control	2024-01-03	2024-01-07		2024-03-25	2024-03-30	0	0	0	0	0	112	C112	C112	190	0	0	0	0
138	113	Control	2024-01-03	2024-01-07	2024-03-22	2024-03-27	2024-04-03	0	0	0	0	0	113_1	C113_1	C113_1	170.3	0	0	0	0
139	113	Control	2024-01-03	2024-01-07	2024-03-22	2024-03-27	2024-04-03	0	0	0	0	0	113_2	C113_2	C113_2	68.3	0	0	0	0
140	114	Treatment	2024-01-03	2024-01-07	2024-03-15	2024-03-19	2024-03-24	0.08	1	1	1	11.42	114_1	T114_1	T114_1	156.4	0.0344302	0.121177	5.385	18.952
141	114	Treatment	2024-01-03	2024-01-07	2024-03-15	2024-03-19	2024-03-24	0.53	1	1	1	13.89	114_2	T114_2	T114_2	96.8	0.0397435	0.225728	3.847	21.85
142	115	Treatment	2024-01-03	2024-01-07		2024-03-21	2024-03-26	Dead	Dead	Dead	Dead	Dead	115
143	116	Treatment	2024-01-03	2024-01-07	NA	NA	NA	NA	NA	NA	NA	NA	NA
144	117	Control	2024-01-03	2024-01-07	2024-03-22	2024-03-23	2024-03-28	0	0	0	0	0	117	C117	C117	90.3	0	0	0	0
145	118	Treatment	2024-01-03	2024-01-07		2024-04-06	2024-04-11	0	0	0	0	0	118
146	119	Treatment	2024-01-03	2024-01-07	2024-03-22	2024-03-25	2024-03-30	0.12	1	1	1	11.63	119	T119	T119	90	0.0175905	0.120352	1.583	10.832
147	120	Treatment	2024-01-03	2024-01-07		2024-04-06	2024-04-11	0.25	0.9	1	1	11.98	120	T120	T120	98.4	0.0181141	0.134655	1.782	13.25
148	121	Control	2024-01-03	NA	NA	NA	NA	NA	NA	NA	NA	NA	NA
149	122	Control	2024-01-03	2024-01-07		2024-03-23	2024-03-28	0	0	0	0	0	122	C122	C122	66.3	0	0	0	0
150	123	Treatment	2024-01-03	NA	NA	NA	NA	NA	NA	NA	NA	NA	NA
151	124	Treatment	2024-01-03	2024-01-07	NA	NA	NA	NA	NA	NA	NA	NA	NA
152	125	Control	2024-01-03	2024-01-07		2024-04-06	2024-04-11	0	0	0	0	0	125_1	C125_1	C125_1	66.1	0	0	0	0
153	125	Control	2024-01-03	2024-01-07		2024-04-06	2024-04-11	0	0	0	0	0	125_2	C125_2	C125_2	87.4	0	0	0	0
154	126	Treatment	2024-01-03	2024-01-07		2024-04-22	2024-04-27	0	0	0	0	0	126	T126	T126	379.6	0	0	0	0
155	127	Treatment	2024-01-03	2024-01-07	2024-03-22	2024-03-21	2024-03-26	0.06	0.41	0.94	1	8.71	127	T127	T127	163.7	0.02674	0.106908	4.377	17.501
156	128	Treatment	2024-01-03	NA	NA	NA	NA	NA	NA	NA	NA	NA	NA
157	129	Control	2024-01-03	2024-01-07	2024-03-22	2024-03-25	2024-03-30	0	0	0	0	0	129	C129	C129	77.9	0	0	0	0
158	130	Treatment	2024-01-03	NA	NA	NA	NA	NA	NA	NA	NA	NA	NA
159	131	Treatment	2024-01-03	2024-01-07		2024-04-06	2024-04-11	0.24	0.82	0.94	1	11.32	131	T131	T131	128.7	0.0191181	0.144442	2.461	18.59
160	132	Treatment	2024-01-03	2024-01-07	2024-03-22	NA	NA	NA	NA	NA	NA	NA	NA
161	133	Treatment	2024-01-03	2024-01-07	2024-03-22	2024-03-27	2024-04-01	0	0	0.13	0.13	0.93	133	T133	T133	71.2	0	0	0	0
162	134	Treatment	2024-01-03	2024-01-07	2024-03-22	2024-03-23	2024-03-28	0.08	0.58	1	1	9.79	134_1	T134_1	T134_1	92.6	0.0278969	0.171365	2.583	15.868
163	134	Treatment	2024-01-03	2024-01-07	2024-03-22	2024-03-23	2024-03-28	0	0.12	0.94	1	7.21	134_2	T134_2	T134_2	57.9	0.0108929	0.124434	0.631	7.205
164	135	Treatment	2024-01-03	2024-01-07	NA	NA	NA	NA	NA	NA	NA	NA	NA
165	136	Treatment	2024-01-03	2024-01-07	NA	NA	NA	NA	NA	NA	NA	NA	NA
166	137	Treatment	2024-01-03	2024-01-07	2024-03-15	2024-03-19	2024-03-24	0.13	0.5	0.71	1	8.38	137_1	T137_1	T137_1	242.6	0.0189714	0.0656264	4.602	15.921
167	137	Treatment	2024-01-03	2024-01-07	2024-03-15	2024-03-19	2024-03-24	0.23	0.77	0.95	1	11.14	137_2	Fail on QC
168	138	Treatment	2024-01-03	2024-01-07	2024-03-22	2024-03-21	2024-03-26	0	0	Dead	Dead	Dead	138
169	139	Control	2024-01-03	2024-01-07		2024-04-09	2024-04-14	0	0	0	0	0	139_1
170	139	Control	2024-01-03	2024-01-07		2024-04-09	2024-04-14	0	0	0	0	0	139_2
171	140	Treatment	2024-01-03	2024-01-07		2024-03-21	2024-03-26	0.05	0.41	0.59	1	7.05	140	T140	T140	259.9	0.0188169	0.0559857	4.891	14.551
172	141	Treatment	2024-01-03	2024-01-07		2024-03-27	2024-04-01	0.12	0.53	1	1	9.76	141_1	T141_1	T141_1	77.6	0.0202177	0.123364	1.569	9.573
173	141	Treatment	2024-01-03	2024-01-07		2024-03-27	2024-04-01	0.05	0.16	0.74	1	6.74	141_2	T141_2	T141_2	84.3	0.014803	0.0820919	1.248	6.92
174	142	Treatment	2024-01-03	2024-01-07		2024-04-03	2024-04-08	0	0.13	0.75	1	6.38	142_1	T142_1	T142_1	91.6	0.0143958	0.0556644	1.319	5.099
175	142	Treatment	2024-01-03	2024-01-07		2024-04-03	2024-04-08	0.09	0.91	1	1	11.14	142_2	T142_2	T142_2	100	0	0	0	0
176	143	Treatment	2024-01-03	2024-01-07	2024-03-08	2024-03-19	2024-03-24	0.24	1	1	1	12.29	143	T143	T143	77.2	0.0261512	0.135179	2.019	10.436
177	144	Treatment	2024-01-03	2024-01-07		2024-04-16	00/01/1900	0	0	0	0	0	144	T144	T144	191.3	0	0	0	0
178	145	Control	2024-01-03	NA	NA	NA	NA	NA	NA	NA	NA	NA	NA
179	146	Control	2024-01-03	2024-01-07	2024-03-15	2024-03-19	2024-03-24	0	0	0	0	0	146	C146	C146	76.2	0	0	0	0
180	147	Treatment	2024-01-03	NA	NA	NA	NA	NA	NA	NA	NA	NA	NA
181	148	Treatment	2024-01-03	NA	NA	NA	NA	NA	NA	NA	NA	NA	NA
182	149	Treatment	2024-01-03	2024-01-07		2024-03-19	2024-03-24	0.42	1	1	1	13.32	149	T149_1	T149_1	99.7	0.0483581	0.22019	4.821	21.953
183	149	Treatment	2024-01-03	2024-01-07		2024-03-19	2024-03-24	0.1	1	1	1	11.55	149	T149_2	T149_2	92.4	0.0342027	0.190183	3.16	17.573
184	150	Treatment	2024-01-03	2024-01-07		2024-04-03	2024-04-08	0	0	0.23	0.5	2.27	150	T150	T150	87.7	0.0126186	0.0415926	1.107	3.648
185	151	Treatment	2024-01-03	NA	NA	NA	NA	NA	NA	NA	NA	NA	NA
186	152	Treatment	2024-01-03	2024-01-07		2024-04-06	2024-04-11	0	0.05	0.53	0.53	3.89	152	T152	T152	84	0	0.00273673	0	0.23
187	153	Treatment	2024-01-03	NA	NA	NA	NA	NA	NA	NA	NA	NA	NA
188	154	Treatment	2024-01-03	2024-01-07	2024-03-15	2024-03-19	2024-03-24	0.13	1	1	1	11.69	154	T154	T154	97	0.035418	0.223673	3.436	21.696
189	155	Control	2024-01-03	2024-01-10	NA	NA	NA	NA	NA	NA	NA	NA	NA
190	156	Treatment	2024-01-03	2024-01-07	2024-03-15	2024-03-19	2024-03-24	0.47	1	1	1	13.61	156	T156	T156	197.6	0.0320931	0.111183	6.342	21.97
191	157	Treatment	2024-01-03	2024-01-07		2024-04-13	2024-04-18	0	0	0	0	0	157	T157	T157	44.2	0	0.00552215	0	0.244
192	158	Treatment	2024-01-03	2024-01-07	2024-03-15	2024-03-21	2024-03-26	Dead	Dead	Dead	Dead	Dead	158
193	159	Control	2024-01-03	2024-01-07		2024-04-09	2024-04-14	0	0	0	0	0	159_1	Fail on QC	C159_1	87.5	0	0	0	0
194	159	Control	2024-01-03	2024-01-07		2024-04-09	2024-04-14	0	0	0	0	0	159_2	C159_2	C159_2	100	0	0	0	0
195	160	Treatment	2024-01-03	NA	NA	NA	NA	NA	NA	NA	NA	NA	NA
196	161	Treatment	2024-01-03	NA	NA	NA	NA	NA	NA	NA	NA	NA	NA
197	162	Control	2024-01-03	2024-01-07	NA	NA	NA	NA	NA	NA	NA	NA	NA
198	163	Treatment	2024-01-03	2024-01-07	NA	NA	NA	NA	NA	NA	NA	NA	NA
199	164	Control	2024-01-03	2024-01-07	NA	NA	NA	NA	NA	NA	NA	NA	NA
200	165	Treatment	2024-01-03	2024-01-07	NA	NA	NA	NA	NA	NA	NA	NA	NA
201	166	Control	2024-01-03	2024-01-07	2024-03-22	2024-03-29	2024-04-03	0	0	0	0	0	166	Fail on QC	C166	65.3	0	0	0	0
202	167	Control	2024-01-03	2024-01-07		2024-04-03	2024-04-11	0	0	0	0	0	167	C167	C167	158.5	0	0	0	0
203	168	Control	2024-01-03	2024-01-07		2024-03-29	2024-04-03	0	0	0	0	0	168_1	C168_1	C168_1	68	0	0	0	0
204	168	Control	2024-01-03	2024-01-07		2024-03-29	2024-04-03	0	0	0	0	0	168_2	C168_2	C168_2	163.8	0	0	0	0
205	169	Treatment	2024-01-03	2024-01-07		2024-03-27	2024-04-01	0	0	0.11	0.67	2.17	169	T169	T169	75.1	0.00551776	0.023483	0.414	1.764
206	170	Control	2024-01-03	2024-01-07		2024-04-06	2024-04-11	0	0	0	0	0	170	C170	C170	295.8	0	0	0	0
207	171	Treatment	2024-01-03	NA	NA	NA	NA	NA	NA	NA	NA	NA	NA
208	172	Treatment	2024-01-03	2024-01-08	NA	NA	NA	NA	NA	NA	NA	NA	NA
209	173	Treatment	2024-01-03	2024-01-07		2024-03-27	2024-04-01	0.11	1	1	1	11.58	173	T173	T173	51.6	0.0127128	0.0286414	0.656	1.478
210	174	Control	2024-01-03	2024-01-07	2024-03-08	2024-03-19	2024-03-24	0	0	0	0	0	174	Fail on QC
211	175	Treatment	2024-01-03	2024-01-07		2024-04-03	2024-04-08	0	0.21	0.89	1	7.37	175_1	T175_1	T175_1	67.7	0.0185318	0.107725	1.255	7.293
212	175	Treatment	2024-01-03	2024-01-07		2024-04-03	2024-04-08	0	0.15	0.54	1	5.54	175_2	T175_2	T175_2	47.1	0	0.0677139	0	3.189
213	176	Treatment	2024-01-03	2024-01-07	NA	NA	NA	NA	NA	NA	NA	NA	NA
214	177	Treatment	2024-01-03	2024-01-07		2024-04-13	2024-04-18	0	0	0	0	0	177_1
215	177	Treatment	2024-01-03	2024-01-07		2024-04-13	2024-04-18	0	0	0	0	0	177_2
216	178	Control	2024-01-03	2024-01-07		2024-04-01	2024-04-06	0	0	0	0	0	178	C178	C178	45.5	0	0	0	0
217	179	Treatment	2024-01-03	2024-01-07		2024-04-25	2024-04-30	0	0	0	0	0	179	T179	T179	65.8	0	0.00913458	0	0.601
218	180	Treatment	2024-01-03	2024-01-07		2024-04-25	2024-04-30	0	0.14	0.14	0.14	1.57	180
219	181	Treatment	2024-01-03	NA	NA	NA	NA	NA	NA	NA	NA	NA	NA
220	182	Treatment	2024-01-03	2024-01-07		2024-04-19	2024-04-24	0	0	0.54	0.54	3.77	182	T182	T182	45	0	0.0473527	0	2.131
221	183	Control	2024-01-03	NA	NA	NA	NA	NA	NA	NA	NA	NA	NA
222	184	Treatment	2024-01-03	2024-01-07		2024-04-16	2024-04-21	0	0	0	0	0	184_1
223	184	Treatment	2024-01-03	2024-01-07		2024-04-16	2024-04-21	0	0	0	0	0	184_2
224	185	Control	2024-01-03	2024-01-07		2024-04-06	2024-04-11	0	0	0	0	0	185_1	C185_1	C185_1	157	0	0	0	0
225	185	Control	2024-01-03	2024-01-07		2024-04-06	2024-04-11	0	0	0	0	0	185_2	C185_2	C185_2	60.6	0	0	0	0
226	186	Control	2024-01-03	2024-01-08	NA	NA	NA	NA	NA	NA	NA	NA	NA
227	187	Control	2024-01-03	2024-01-07		2024-04-16	2024-04-21	0	0	0	0	0	187	C187	C187	59.7	0	0	0	0
228	187	Treatment	2024-01-03	2024-01-07		2024-04-25	2024-04-30	0	0.08	0.08	0.08	0.92	187t_1
229	187	Treatment	2024-01-03	2024-01-07		2024-04-25	2024-04-30	0	0	0.23	0.23	1.62	187t_2
230	187	Treatment	2024-01-03	2024-01-07		2024-04-25	2024-04-30	0	0.08	0.25	0.25	2.08	187t_3
231	188	Control	2024-01-03	2024-01-07		2024-04-19	2024-04-24	0	0	0	0	0	188	C188	C188	43.4	0	0	0	0
232	189	Treatment	2024-01-03	2024-01-07		2024-03-29	2024-04-03	0	0	0.19	0.69	2.56	189	Fail on QC
233	190	Treatment	2024-01-03	2024-01-07		2024-04-03	2024-04-08	0.17	0.39	0.78	1	8.47	190	T190	T190	84.8	0.0198984	0.120498	1.687	10.218
234	191	Control	2024-01-03	2024-01-08		2024-04-19	2024-04-24	0	0	0	0	0	191	C191	C191	61	0	0	0	0
235	191	Treatment	2024-01-03	2024-01-08		2024-04-25	2024-04-30	0	0	0.13	0.13	0.93	191t-1
236	191	Treatment	2024-01-03	2024-01-08		2024-04-25	2024-04-30	0	0	0	0	0	191t-2
237	191	Treatment	2024-01-03	2024-01-08		2024-04-25	2024-04-30	0	0	0	0	0	191t-3
238	192	Treatment	2024-01-03	2024-01-07	NA	NA	NA	NA	NA	NA	NA	NA	NA
239	193	Treatment	2024-01-03	2024-01-07		2024-04-06	2024-04-11	0	0.18	1	1	7.71	193	T193	T193	53.1	0.0168605	0.106967	0.895	5.68
240	194	Control	2024-01-03	2024-01-07	2024-03-22	2024-04-16	2024-04-21	0	0	0	0	0	194
241	194	Treatment	2024-01-03	2024-01-07	2024-03-22	2024-04-25	2024-04-30	0	0	0	0	0	194t
242	195	Control	2024-01-03	2024-01-08		2024-04-12	2024-04-17	0	0	0	0	0	195	C195	C195	57.3	0	0	0	0
243	195	Treatment	2024-01-03	2024-01-08		2024-04-25	2024-04-30	0	0	0	0	0	195t-1
244	195	Treatment	2024-01-03	2024-01-08		2024-04-25	2024-04-30	0	0	0	0	0	195t-2
245	196	Control	2024-01-03	2024-01-07	2024-03-22	2024-03-23	2024-03-28	0	0	0	0	0	196	C196	C196	29.4	0	0	0	0
246	197	Treatment	2024-01-03	2024-01-07		2024-04-24	2024-04-30	0	0	0	0	0	197
247	198	Treatment	2024-01-03	NA	NA	NA	NA	NA	NA	NA	NA	NA	NA
248	199	Control	2024-01-03	NA	NA	NA	NA	NA	NA	NA	NA	NA	NA
249	200	Treatment	2024-01-03	NA	NA	NA	NA	NA	NA	NA	NA	NA	NA
